# Ecophysiological genomics identifies a pleiotropic locus mediating drought tolerance in sorghum

**DOI:** 10.1101/2021.12.03.471162

**Authors:** Fanna Maina, Abdou Harou, Falalou Hamidou, Geoffrey P. Morris

**Affiliations:** Department of Agronomy, Kansas State University, Manhattan, KS, USA 66506; Institut National de la Recherche Agronomique du Niger, Niamey, Niger; International Crops Research Institute for the Semi-Arid Tropics – Sahelian Center, Niamey, Niger; Department of Biology, Faculty of Sciences and Technology, Abdou Moumouni University, Niamey, Niger; Department of Soil & Crop Science, Colorado State University, Fort Collins, CO, USA 80523

**Keywords:** Genome-wide association study, Adaptation, Crop, Abiotic stress, Transpiration

## Abstract

Drought is a key constraint on plant productivity and threat to food security. Sorghum (*Sorghum bicolor* L. Moench), a global staple food and forage crop, is among the most drought-adapted cereal crops, but its adaptation is not yet well understood. This study aims to better understand the genetic basis of preflowering drought in sorghum and identify loci underlying variation in water use and yield components under drought. A panel of 219 diverse sorghum from West Africa was phenotyped for yield components and water use in an outdoor large-tube lysimeter system under well-watered (WW) versus a preflowering drought water-stressed (WS) treatment. The experimental system was validated based on characteristic drought response in international drought tolerance check genotypes and genome-wide association studies (GWAS) that mapped the major height locus at *QHT7*.*1* and *Dw3*. GWAS further identified marker trait associations (MTAs) for drought-related traits (plant height, flowering time, forage biomass, grain weight, water use) that each explained 7–70% of phenotypic variance. Most MTAs for drought-related traits correspond to loci not previously reported, but some MTA for forage biomass and grain weight under WS co-localized with staygreen post-flowering drought tolerance loci (*Stg3a* and *Stg4*). A globally common allele at S7_50055849 is associated with several yield components under drought, suggesting that it tags a major pleiotropic variant controlling assimilate partitioning to grain versus vegetative biomass. The GWAS findings revealed oligogenic variants for drought tolerance in sorghum landraces which could be used as trait predictive markers for improved drought adaptation.
