## Supplementary material for "Ecophysiological genomics identifies a pleiotropic locus mediating drought tolerance in sorghum": Data S1

### Sheet: WASAP_Lysi
K: proportion of membership from Admixture. PC: Predicted Principal components from SAP. Original: Type from original data
Taxa	K1	K2	K3	PC1	PC2	PC3	Original_Type	Type_Major_From Original	Prediction_Type_SAP	SAP_Type_additional	Prediction_Admixture
ML174	0.875601	1e-05	0.124389	42.2767	-32.7014	-126.843	Guinea	Guinea	Guinea_Pred	Guinea_Pred	Guinea
ML177	0.866642	1e-05	0.133348	39.2565	-37.3454	-121.466	Guinea	Guinea	Guinea_Pred	Guinea_Pred	Guinea
ML179	0.91678	1e-05	0.08321	42.8482	-20.4935	-127.311	Guinea	Guinea	Guinea_Pred	Guinea_Pred	Guinea
ML191	0.856783	1e-05	0.143207	45.0935	-36.629	-119.347	Guinea	Guinea	Guinea_Pred	Guinea_Pred	Guinea
ML192	0.963909	1e-05	0.036081	38.5101	-19.2305	-136.03	Guinea	Guinea	Guinea_Pred	Guinea_Pred	Guinea
ML196	0.760815	0.065647	0.173538	25.2955	-24.0785	-115.616	Guinea	Guinea	Guinea_Pred	Guinea_Pred	Guinea
ML23	0.99998	1e-05	1e-05	40.0211	-15.5998	-147.465	unknown	unknown	Guinea_Pred	Guinea_Pred	Guinea
ML33	0.99998	1e-05	1e-05	39.9877	-18.554	-147.136	Guinea	Guinea	Guinea_Pred	Guinea_Pred	Guinea
ML87	0.99998	1e-05	1e-05	38.2954	-15.9892	-142.859	Guinea	Guinea	Guinea_Pred	Guinea_Pred	Guinea
ML98	0.994738	1e-05	0.005252	37.5626	-16.6155	-142.197	unknown	unknown	Guinea_Pred	Guinea_Pred	Guinea
S036	0.970924	0.005074	0.024002	31.0663	-15.6504	-140.281	Durra_Bicolor	Durra_Caudatum	Guinea_Pred	Guinea_Pred	Guinea
S108	0.936166	0.012192	0.051642	30.531	-19.6888	-134.851	Guinea	Guinea	Guinea_Pred	Guinea_Pred	Guinea
S162	0.98775	0.01224	1e-05	41.7611	-16.9826	-164.431	Guinea_margaritiferum	Guinea	Guinea_Pred	Guinea_Pred	Guinea
S173	0.861088	0.092197	0.046714	34.7321	-17.6283	-150.29	Guinea_margaritiferum	Guinea	Guinea_Pred	Guinea_Pred	Guinea
Sn10	0.99998	1e-05	1e-05	37.0785	-13.0193	-138.736	Guinea	Guinea	Guinea_Pred	Guinea_Pred	Guinea
Sn113	0.979728	1e-05	0.020262	22.5688	-17.8439	-138.576	Guinea	Guinea	Guinea_Pred	Guinea_Pred	Guinea
Sn117	0.99998	1e-05	1e-05	38.1942	-20.9578	-153.603	Guinea	Guinea	Guinea_Pred	Guinea_Pred	Guinea
Sn23	0.99998	1e-05	1e-05	40.5899	-21.5599	-153.987	Guinea	Guinea	Guinea_Pred	Guinea_Pred	Guinea
Sn46	0.99998	1e-05	1e-05	39.7439	-20.6322	-154.53	Guinea	Guinea	Guinea_Pred	Guinea_Pred	Guinea
Sn50	0.99998	1e-05	1e-05	40.6694	-19.477	-150.634	Guinea	Guinea	Guinea_Pred	Guinea_Pred	Guinea
Sn58	0.99998	1e-05	1e-05	37.3454	-20.9846	-147.16	Guinea	Guinea	Guinea_Pred	Guinea_Pred	Guinea
Sn63	0.99998	1e-05	1e-05	35.7002	-23.816	-139.383	Guinea	Guinea	Guinea_Pred	Guinea_Pred	Guinea
Sn67	0.822104	1e-05	0.177886	35.4499	-31.5227	-108.572	Guinea	Guinea	Guinea_Pred	Guinea_Pred	Guinea
Sn72	0.99998	1e-05	1e-05	40.7889	-20.6831	-149.515	Guinea	Guinea	Guinea_Pred	Guinea_Pred	Guinea
T5	0.99998	1e-05	1e-05	31.6413	-27.1747	-138.405	Guinea	Guinea	Guinea_Pred	Guinea_Pred	Guinea
Tg11	0.99998	1e-05	1e-05	41.2059	-16.8445	-148.948	Guinea	Guinea	Guinea_Pred	Guinea_Pred	Guinea
Tg111	0.99998	1e-05	1e-05	45.0102	-17.2387	-173.737	Guinea	Guinea	Guinea_Pred	Guinea_Pred	Guinea
Tg112	0.988541	0.011449	1e-05	45.9215	-19.0377	-172.822	Guinea	Guinea	Guinea_Pred	Guinea_Pred	Guinea
Tg116	0.995799	0.004191	1e-05	44.5381	-16.9115	-170.168	Guinea	Guinea	Guinea_Pred	Guinea_Pred	Guinea
Tg117	0.971161	0.028829	1e-05	42.8218	-12.9671	-157.343	Durra_Guinea	Durra_Caudatum	Guinea_Pred	Guinea_Pred	Guinea
Tg118	0.99998	1e-05	1e-05	44.9478	-17.1405	-173.766	Guinea	Guinea	Guinea_Pred	Guinea_Pred	Guinea
Tg120	0.99998	1e-05	1e-05	48.5026	-19.4157	-174.585	Guinea	Guinea	Guinea_Pred	Guinea_Pred	Guinea
Tg128	0.99998	1e-05	1e-05	48.9923	-17.6793	-173.774	Guinea	Guinea	Guinea_Pred	Guinea_Pred	Guinea
Tg132	0.99998	1e-05	1e-05	45.4023	-13.9215	-175.855	Caudatum	Caudatum	Guinea_Pred	Guinea_Pred	Guinea
Tg144	0.971161	0.028829	1e-05	34.7781	-15.7615	-146.141	Guinea	Guinea	Guinea_Pred	Guinea_Pred	Guinea
Tg15	0.99998	1e-05	1e-05	45.8749	-22.2957	-174.673	Guinea	Guinea	Guinea_Pred	Guinea_Pred	Guinea
Tg150	0.923876	0.062045	0.014079	44.2251	-3.72803	-144.278	Kafir	unknown	Guinea_Pred	Guinea_Pred	Guinea
Tg23	0.99998	1e-05	1e-05	42.9842	-19.6836	-174.179	Guinea	Guinea	Guinea_Pred	Guinea_Pred	Guinea
Tg35	0.99998	1e-05	1e-05	44.9935	-17.5627	-177.447	Guinea	Guinea	Guinea_Pred	Guinea_Pred	Guinea
Tg41	0.968915	0.031075	1e-05	45.9723	-18.3332	-178.31	Guinea	Guinea	Guinea_Pred	Guinea_Pred	Guinea
Tg45	0.99998	1e-05	1e-05	43.041	-19.9831	-171.244	Guinea	Guinea	Guinea_Pred	Guinea_Pred	Guinea
Tg51	0.99998	1e-05	1e-05	43.2398	-16.8107	-166.08	Guinea	Guinea	Guinea_Pred	Guinea_Pred	Guinea
Tg52	0.974467	0.025523	1e-05	48.0635	-15.3884	-174.946	Guinea	Guinea	Guinea_Pred	Guinea_Pred	Guinea
Tg64	0.999574	0.000416	1e-05	47.0246	-16.2161	-172.786	Guinea	Guinea	Guinea_Pred	Guinea_Pred	Guinea
Tg65	0.963593	0.036397	1e-05	42.4854	-15.6338	-168.903	Guinea	Guinea	Guinea_Pred	Guinea_Pred	Guinea
Tg69	0.99998	1e-05	1e-05	45.2077	-14.1509	-164.408	Guinea	Guinea	Guinea_Pred	Guinea_Pred	Guinea
Tg80	0.99998	1e-05	1e-05	45.0613	-18.427	-177.051	Caudatum	Caudatum	Guinea_Pred	Guinea_Pred	Guinea
K12	1e-05	0.99998	1e-05	49.8269	-35.0885	-143.529	Durra_Caudatum	Durra_Caudatum	Durra_Caudatum_Pred	Durra_Caudatum_Pred	Durra_Caudatum
K14.2	1e-05	0.99998	1e-05	41.2147	-23.0676	-153.898	NA	unknown	NA	Durra_Caudatum_Pred	Durra_Caudatum
K19.1	0.077913	0.700204	0.221884	20.6159	-22.8624	-119.581	NA	unknown	NA	Durra_Caudatum_Pred	Durra_Caudatum
K19.2	1e-05	0.99998	1e-05	46.4051	-33.5881	-140.143	NA	unknown	NA	Durra_Caudatum_Pred	Durra_Caudatum
K26.3	1e-05	0.99998	1e-05	38.7233	-21.1767	-154.675	NA	unknown	NA	Durra_Caudatum_Pred	Durra_Caudatum
K28.2	1e-05	0.99998	1e-05	49.4571	-30.2076	-159.316	NA	unknown	NA	Durra_Caudatum_Pred	Durra_Caudatum
K30.1	0.114399	0.840168	0.045432	37.8434	-30.9286	-140	NA	unknown	NA	Durra_Caudatum_Pred	Durra_Caudatum
K30.2	0.145595	0.752821	0.101584	31.1387	-29.5166	-133.455	NA	unknown	NA	Durra_Caudatum_Pred	Durra_Caudatum
K30.3	1e-05	0.99998	1e-05	44.4858	-34.32	-160.911	NA	unknown	NA	Durra_Caudatum_Pred	Durra_Caudatum
K31.2	1e-05	0.99998	1e-05	50.1058	-29.4123	-158.583	NA	unknown	NA	Durra_Caudatum_Pred	Durra_Caudatum
K31.3	1e-05	0.99998	1e-05	51.2726	-25.2104	-158.82	NA	unknown	NA	Durra_Caudatum_Pred	Durra_Caudatum
K32.1	1e-05	0.99998	1e-05	48.4185	-31.2125	-153.881	NA	unknown	NA	Durra_Caudatum_Pred	Durra_Caudatum
K32.2	1.2e-05	0.999978	1e-05	48.8777	-26.6787	-153.75	NA	unknown	NA	Durra_Caudatum_Pred	Durra_Caudatum
K33	1e-05	0.99998	1e-05	40.4837	-36.2556	-145.582	Durra_Caudatum	Durra_Caudatum	Durra_Caudatum_Pred	Durra_Caudatum_Pred	Durra_Caudatum
K34	1e-05	0.99998	1e-05	47.9557	-28.2042	-157.826	Durra_Caudatum	Durra_Caudatum	Guinea_Pred	Guinea_Pred	Durra_Caudatum
K35	0.03226	0.892505	0.075235	39.9929	-31.0293	-136.488	Durra_Caudatum	Durra_Caudatum	Durra_Caudatum_Pred	Durra_Caudatum_Pred	Durra_Caudatum
K38.1	1e-05	0.99998	1e-05	44.8752	-25.6848	-158.088	NA	unknown	NA	Durra_Caudatum_Pred	Durra_Caudatum
K38.2	1e-05	0.99998	1e-05	52.5871	-30.7557	-149.052	NA	unknown	NA	Durra_Caudatum_Pred	Durra_Caudatum
K39	1e-05	0.99998	1e-05	53.6707	-30.5337	-149.604	Durra_Caudatum	Durra_Caudatum	Durra_Caudatum_Pred	Durra_Caudatum_Pred	Durra_Caudatum
K40.1	1e-05	0.99998	1e-05	39.5386	-39.1801	-154.233	NA	unknown	NA	Durra_Caudatum_Pred	Durra_Caudatum
K42.1	1e-05	0.99998	1e-05	52.9099	-30.7258	-149.764	NA	unknown	NA	Durra_Caudatum_Pred	Durra_Caudatum
K43.1	1e-05	0.99998	1e-05	46.4598	-23.3047	-144.322	NA	unknown	NA	Durra_Caudatum_Pred	Durra_Caudatum
K43.2	1e-05	0.99998	1e-05	47.5	-29.1284	-149.541	NA	unknown	NA	Durra_Caudatum_Pred	Durra_Caudatum
K44.1	1e-05	0.99998	1e-05	40.3036	-32.4246	-150.546	NA	unknown	NA	Durra_Caudatum_Pred	Durra_Caudatum
K44.2	1e-05	0.947024	0.052966	NA	NA	NA	NA	NA	NA	NA	Durra_Caudatum
K45.2	1e-05	0.99998	1e-05	50.3368	-32.358	-143.319	NA	unknown	NA	Durra_Caudatum_Pred	Durra_Caudatum
K46.1	1e-05	0.943157	0.056833	34.2034	-30.4887	-131.891	NA	unknown	NA	Durra_Caudatum_Pred	Durra_Caudatum
K47	1e-05	0.903135	0.096855	26.8765	-28.548	-130.983	Durra_Caudatum	Durra_Caudatum	Guinea_Pred	Guinea_Pred	Durra_Caudatum
K49.1	1e-05	0.874359	0.125631	38.4875	-31.8774	-128.575	NA	unknown	NA	Durra_Caudatum_Pred	Durra_Caudatum
K49.2	0.021728	0.978262	1e-05	40.9219	-33.1276	-145.166	NA	unknown	NA	Durra_Caudatum_Pred	Durra_Caudatum
K5.1	0.000862	0.809279	0.189858	35.5895	-31.2304	-127.107	NA	unknown	NA	Durra_Caudatum_Pred	Durra_Caudatum
K51	0.102756	0.759761	0.137483	30.2699	-30.9291	-131.007	Durra_Caudatum	Durra_Caudatum	Durra_Caudatum_Pred	Durra_Caudatum_Pred	Durra_Caudatum
K6.2	1e-05	0.99998	1e-05	NA	NA	NA	NA	NA	NA	NA	Durra_Caudatum
K70.2	1e-05	0.99998	1e-05	43.7072	-33.1402	-153.235	NA	unknown	NA	Durra_Caudatum_Pred	Durra_Caudatum
K72.1	0.046785	0.825916	0.127299	27.1047	-25.481	-132.236	NA	unknown	NA	Durra_Caudatum_Pred	Durra_Caudatum
K72.2	1e-05	0.99998	1e-05	42.7677	-33.8155	-156.461	NA	unknown	NA	Durra_Caudatum_Pred	Durra_Caudatum
K76.2	1e-05	0.99998	1e-05	47.756	-28.689	-161.561	NA	unknown	NA	Durra_Caudatum_Pred	Durra_Caudatum
K79	1e-05	0.99998	1e-05	44.0842	-35.7796	-160.415	Durra_Caudatum	Durra_Caudatum	Durra_Caudatum_Pred	Durra_Caudatum_Pred	Durra_Caudatum
K83	1e-05	0.99998	1e-05	33.6581	-25.3091	-147.322	Durra_Caudatum	Durra_Caudatum	Guinea_Pred	Guinea_Pred	Durra_Caudatum
K85	1e-05	0.99998	1e-05	40.0759	-40.1579	-136.999	Durra_Caudatum	Durra_Caudatum	Durra_Caudatum_Pred	Durra_Caudatum_Pred	Durra_Caudatum
K87	1e-05	0.961526	0.038464	38.7904	-40.3409	-137.588	Durra_Caudatum	Durra_Caudatum	Durra_Caudatum_Pred	Durra_Caudatum_Pred	Durra_Caudatum
K97	1e-05	0.879878	0.120112	30.8082	-37.0638	-131.859	Durra_Caudatum	Durra_Caudatum	Durra_Caudatum_Pred	Durra_Caudatum_Pred	Durra_Caudatum
B35	0.028426	0.021021	0.950553	76.7248	-63.8563	48.7081	unknown	unknown	NA	Durra_Caudatum_Pred	Caudatum
CI0933	0.100234	1e-05	0.899756	-90.4097	38.3881	24.2955	Bicolor	Caudatum	Caudatum_Pred	Caudatum_Pred	Caudatum
ML125	0.199232	0.002921	0.797848	39.8139	-95.1807	-0.975254	unknown	unknown	Durra_Caudatum_Pred	Durra_Caudatum_Pred	Caudatum
ML128	0.04735	0.020612	0.932038	-61.3146	-17.3018	2.55871	Caudatun_Guinea	Caudatum	Caudatum_Pred	Caudatum_Pred	Caudatum
ML169	1e-05	1e-05	0.99998	-22.8607	-62.9773	30.3991	Caudatun_Guinea	Caudatum	Caudatum_Pred	Caudatum_Pred	Caudatum
ML173	1e-05	1e-05	0.99998	82.5701	-141.546	39.8721	Bicolor	Caudatum	Durra_Caudatum_Pred	Durra_Caudatum_Pred	Caudatum
ML193	1e-05	1e-05	0.99998	84.3227	-142.792	43.3683	Durra_Bicolor	Durra_Caudatum	Durra_Caudatum_Pred	Durra_Caudatum_Pred	Caudatum
ML203	0.001102	1e-05	0.998888	82.6366	-136.553	36.54	Guinea_Caudatum	Guinea	Durra_Caudatum_Pred	Durra_Caudatum_Pred	Caudatum
ML213	1e-05	1e-05	0.99998	84.5979	-142.336	43.6859	Bicolor_Durra	Caudatum	Durra_Caudatum_Pred	Durra_Caudatum_Pred	Caudatum
ML26	1e-05	0.010589	0.989401	27.1531	-83.3492	17.739	Bicolor_Durra	Caudatum	Durra_Caudatum_Pred	Durra_Caudatum_Pred	Caudatum
Ni126	0.031312	0.034138	0.93455	-108.545	-6.64501	-3.17129	Caudatum	Caudatum	Caudatum_Pred	Caudatum_Pred	Caudatum
Ni15	0.060136	0.162797	0.777068	34.694	-70.3062	-19.8769	Caudatum_Biocolor	Caudatum	Durra_Caudatum_Pred	Durra_Caudatum_Pred	Caudatum
Ni21	1e-05	1e-05	0.99998	60.7032	-112.324	46.1491	unknown	unknown	Durra_Caudatum_Pred	Durra_Caudatum_Pred	Caudatum
Ni29	1.3e-05	1e-05	0.999977	67.3128	-120.784	40.5414	unknown	unknown	Durra_Caudatum_Pred	Durra_Caudatum_Pred	Caudatum
Ni30	1e-05	1e-05	0.99998	55.8324	-110.435	38.0698	unknown	unknown	Durra_Caudatum_Pred	Durra_Caudatum_Pred	Caudatum
Ni31	1e-05	1e-05	0.99998	69.44	-127.05	41.5212	unknown	unknown	Durra_Caudatum_Pred	Durra_Caudatum_Pred	Caudatum
Ni322	1e-05	1e-05	0.99998	NA	NA	NA	NA	NA	NA	NA	Caudatum
Ni340	0.054431	1e-05	0.945559	-116.391	15.6646	-2.22498	Bicolor	Caudatum	Caudatum_Pred	Caudatum_Pred	Caudatum
Ni343	0.007817	0.067692	0.924491	-34.7812	-37.1971	-6.66005	Caudatum_Biocolor	Caudatum	Durra_Caudatum_Pred	Durra_Caudatum_Pred	Caudatum
Ni344	1e-05	1e-05	0.99998	-3.63627	-58.2021	11.5728	Durra	Durra_Caudatum	Durra_Caudatum_Pred	Durra_Caudatum_Pred	Caudatum
Ni355	0.02746	1e-05	0.97253	-141.038	2.11929	14.1751	unknown	unknown	Caudatum_Pred	Caudatum_Pred	Caudatum
Ni364	1e-05	1e-05	0.99998	27.9706	-81.0879	20.9071	Durra_Bicolor	Durra_Caudatum	Durra_Caudatum_Pred	Durra_Caudatum_Pred	Caudatum
Ni49	1e-05	0.018619	0.981371	29.8737	-81.6707	7.22113	Durra	Durra_Caudatum	Durra_Caudatum_Pred	Durra_Caudatum_Pred	Caudatum
Ni57	1e-05	1e-05	0.99998	55.2223	-106.788	39.3395	unknown	unknown	Durra_Caudatum_Pred	Durra_Caudatum_Pred	Caudatum
Ni74	1e-05	1e-05	0.99998	69.6377	-125.109	50.9351	unknown	unknown	Durra_Caudatum_Pred	Durra_Caudatum_Pred	Caudatum
Ni97	1e-05	1e-05	0.99998	68.1409	-129.707	50.4849	unknown	unknown	Durra_Caudatum_Pred	Durra_Caudatum_Pred	Caudatum
PI513558	1e-05	0.000788	0.999202	31.541	-92.1484	2.57853	NA	unknown	NA	Durra_Caudatum_Pred	Caudatum
PI513573	1e-05	0.0195	0.98049	35.6784	-88.3174	5.11594	NA	unknown	NA	Durra_Caudatum_Pred	Caudatum
PI513676	1e-05	0.018384	0.981606	28.1167	-83.7506	16.9932	NA	unknown	NA	Durra_Caudatum_Pred	Caudatum
PI513707	1e-05	0.048708	0.951282	42.4808	-99.7281	-4.56054	NA	unknown	NA	Durra_Caudatum_Pred	Caudatum
PI513709	0.039681	0.173584	0.786736	-22.1592	-39.4295	-29.2612	NA	unknown	NA	Caudatum_Pred	Caudatum
PI513812	1e-05	1e-05	0.99998	66.7681	-121.025	46.0157	NA	unknown	NA	Durra_Caudatum_Pred	Caudatum
PI561472	1e-05	1e-05	0.99998	-145.041	9.79588	23.8193	NA	unknown	NA	Caudatum_Pred	Caudatum
PI656024	1e-05	1e-05	0.99998	-147.674	5.89953	12.7517	NA	unknown	NA	Caudatum_Pred	Caudatum
PI656027	1e-05	0.002506	0.997484	-84.8703	-13.7895	11.2015	NA	unknown	NA	Caudatum_Pred	Caudatum
RTx7000	0.13272	0.026045	0.841234	100.387	9.45112	66.6891	unknown	unknown	NA	NA	Caudatum
S002	0.045115	2.1e-05	0.954864	57.1657	-110.064	31.4975	Durra	Durra_Caudatum	Durra_Caudatum_Pred	Durra_Caudatum_Pred	Caudatum
S003	1e-05	0.042637	0.957353	45.185	-100.21	12.6369	Caudatum	Caudatum	Durra_Caudatum_Pred	Durra_Caudatum_Pred	Caudatum
S038	0.069826	0.043572	0.886602	33.7382	-82.5216	8.82974	Guinea	Guinea	Durra_Caudatum_Pred	Durra_Caudatum_Pred	Caudatum
S053	0.038262	0.126575	0.835162	39.3339	-80.7776	-4.9533	Bicolor	Caudatum	Durra_Caudatum_Pred	Durra_Caudatum_Pred	Caudatum
S082	0.037963	0.113843	0.848194	-14.4688	-47.8142	-9.37916	Bicolor	Caudatum	Caudatum_Pred	Caudatum_Pred	Caudatum
S122	0.164126	0.092804	0.743069	-24.2894	-21.6634	-28.3053	Caudatum	Caudatum	Caudatum_Pred	Caudatum_Pred	Caudatum
S177	1e-05	1e-05	0.99998	-129.542	0.980348	7.72458	Caudatum	Caudatum	Caudatum_Pred	Caudatum_Pred	Caudatum
S218	0.020376	0.002581	0.977044	-97.7283	-12.8972	5.46783	Bicolor	Caudatum	Caudatum_Pred	Caudatum_Pred	Caudatum
S229	0.043963	0.175869	0.780168	19.0696	-55.3159	-22.9159	Bicolor	Caudatum	Durra_Caudatum_Pred	Durra_Caudatum_Pred	Caudatum
S276	1e-05	1e-05	0.99998	-99.4872	1.38824	5.71132	Caudatum	Caudatum	Caudatum_Pred	Caudatum_Pred	Caudatum
S281	1e-05	1e-05	0.99998	-104.517	-1.03771	2.79318	Caudatum	Caudatum	Caudatum_Pred	Caudatum_Pred	Caudatum
S289	1e-05	0.087761	0.912229	22.6169	-75.1738	-7.03104	Bicolor	Caudatum	Durra_Caudatum_Pred	Durra_Caudatum_Pred	Caudatum
S296	0.090246	0.021208	0.888546	34.9324	-64.2885	10.2958	Bicolor	Caudatum	Durra_Caudatum_Pred	Durra_Caudatum_Pred	Caudatum
S300	1e-05	0.036326	0.963664	-94.4867	-1.64793	2.52675	Caudatum	Caudatum	Caudatum_Pred	Caudatum_Pred	Caudatum
S356	1e-05	1e-05	0.99998	-130.832	0.88057	10.3153	Caudatum	Caudatum	Caudatum_Pred	Caudatum_Pred	Caudatum
S410	1e-05	0.156044	0.843946	37.3323	-85.2413	-20.7541	Caudatum	Caudatum	Durra_Caudatum_Pred	Durra_Caudatum_Pred	Caudatum
S483	1e-05	0.010116	0.989874	32.0207	-91.4216	1.16352	Durra	Durra_Caudatum	Durra_Caudatum_Pred	Durra_Caudatum_Pred	Caudatum
Sn21	1e-05	1e-05	0.99998	78.4048	-145.718	52.9602	Guinea	Guinea	Durra_Caudatum_Pred	Durra_Caudatum_Pred	Caudatum
Sn44	1e-05	1e-05	0.99998	-136.136	1.62298	12.1366	Guinea	Guinea	Caudatum_Pred	Caudatum_Pred	Caudatum
Sn45	0.042961	0.034293	0.922746	-74.3266	-18.2208	-3.31198	Guinea	Guinea	Caudatum_Pred	Caudatum_Pred	Caudatum
Sn56	1.9e-05	1e-05	0.999971	82.127	-139.987	44.4019	Guinea	Guinea	Durra_Caudatum_Pred	Durra_Caudatum_Pred	Caudatum
Sn57	0.044837	0.017805	0.937358	-79.7431	-13.4119	-3.01935	Guinea	Guinea	Caudatum_Pred	Caudatum_Pred	Caudatum
Sn91	0.097649	0.029944	0.872407	-45.7418	-24.0176	-7.81857	Guinea	Guinea	Caudatum_Pred	Caudatum_Pred	Caudatum
Sureno	1e-05	1e-05	0.99998	-142.585	10.4867	24.6576	NA	unknown	NA	Caudatum_Pred	Caudatum
T1	1e-05	1e-05	0.99998	-144.845	14.1043	14.5973	Caudatum	Caudatum	Caudatum_Pred	Caudatum_Pred	Caudatum
T3	1e-05	1e-05	0.99998	-160.178	10.9264	18.2589	Caudatum	Caudatum	Caudatum_Pred	Caudatum_Pred	Caudatum
T4	0.037786	1e-05	0.962204	-104.259	14.7133	7.93702	Caudatum	Caudatum	Caudatum_Pred	Caudatum_Pred	Caudatum
Tg146	1e-05	1e-05	0.99998	-139.461	4.13356	15.8266	Caudatum	Caudatum	Caudatum_Pred	Caudatum_Pred	Caudatum
Tg155	1e-05	1e-05	0.99998	-132.984	0.369498	11.1017	Caudatum	Caudatum	Caudatum_Pred	Caudatum_Pred	Caudatum
