## Supplementary material for "Ecophysiological genomics identifies a pleiotropic locus mediating drought tolerance in sorghum": Data S2

### Sheet: Sheet1
Chromosome	Trait	Gene Name	Start	Stop	Gene ID
1	Flowering	SbD8	9381697	9384098	Sb01g010660
1	Flowering	LUH	155315	162004	Sobic.001G001900
1	Maturity	ids1/ts6	2736885	2740680	Sobic.001G036800
1	Maturity	zmm4/mads4	6699580	6708049	Sobic.001G086500
1	Maturity	PhyC/Ma5	6748036	6753421	Sobic.001G087100
1	Maturity	KN1	8180004	8187693	Sobic.001G106200
1	Flowering	PhyA	8708287	8721152	Sobic.001G111500
1	Maturity	d8	9381697	9384098	Sobic.001G120900
1	Maturity	SbEHD1	21860030	21867056	Sobic.001G227900
1	Maturity	ID1	25113243	25117555	Sobic.001G242900
1	Flowering	THE1/CRCK3	54724247	54735144	Sobic.001G279900
1	Flowering	SP1	55301073	55304219	Sobic.001G282000
1	Flowering	HAM3/LOM3	58833880	58837256	Sobic.001G304500
1	Height	GH3.2/DFL2	61899347	61901912	Sobic.001G331200
1	Height	Dwarf8	62864836	62867833	Sobic.001G341400
1	Maturity	PhyB/Ma3	68034103	68043358	Sobic.001G394400
2	Flowering	HD6	982093	988818	Sb02g001110
2	Maturity	sid1	8923187	8929483	Sobic.002G083600
2	Flowering	ID1	46356015	46359637	Sobic.002G153900
2	Maturity	ra1	58696835	58697696	Sobic.002G197700
2	Maturity	tsh4	63576564	63580059	Sobic.002G247800
2	Maturity	DLF1	66203768	66205133	Sobic.002G280800
2	Flowering	IDD1	71688818	71692504	Sobic.002G353700
2	Maturity	ra3	73798565	73802581	Sobic.002G381600
2	Maturity	bd1	75943774	75945236	Sobic.002G411000
2	Stay Green	Stg3a	57146102	61786369	NA
2	Stay Green	Stg3b	62714219	64672324	NA
3	Maturity	SbCN12	62753997	62755638	Sb03g034580
3	Flowering	TCP24	1672644	1677633	Sobic.003G018700
3	Maturity	GI	3821973	3830666	Sobic.003G040900
3	Maturity	vt2	4756775	4761141	Sobic.003G052700
3	Maturity	ra2	4788870	4791162	Sobic.003G052900
3	Maturity	CLV1	5734677	5739236	Sobic.003G067600
3	Stay Green	SbPIN2/Stg2	57437629	57442175	Sobic.003G235800
3	Maturity	SbCN12	62747946	62749919	Sobic.003G295300
3	Stay Green	SbPIN4/Stg1	65308098	65311355	Sobic.003G327500
3	Maturity	ba1	66583460	66584226	Sobic.003G344501
4	Maturity	SbCN2	51451057	51452704	Sobic.004G165100
4	Maturity	Hd1/TOC1	56625893	56628817	Sobic.004G216700
4	Flowering	IDD4	62792662	62802656	Sobic.004G285400
5	Flowering	Sb-TFL1	3523470	3528654	Sobic.005G038400
5	Height	gdd1/Dwarf1	60955631	60961062	Sobic.005G144600
5	Stay Green	Stg4	51623378	52608690	NA
6	Maturity	GHD7/Ma6	697459	700101	Sobic.006G004400
6	Maturity	SbPRR37/Ma1	40304883	40316799	Sobic.006G057866
6	Maturity	SbCN4	42914834	42916517	Sobic.006G068300
6	Maturity	abph1	51253987	51255100	Sobic.006G151800
6	Maturity	zfl1	55289735	55293320	Sobic.006G201600
6	Maturity	zfl2	56217985	56221715	Sobic.006G201600
6	Height	haf1	58107163	58114954	Sobic.006G240400
6	Height	Dw2	56085564	56090604	Sobic.006G067700
7	Flowering	LHY	4745530	4757815	Sobic.007G047400
7	Maturity	rel2	5282384	5291841	Sobic.007G051700
7	Height	qPHT7.1			NA
7	Height	Dw3	59821905	59829910	Sobic.007G163800
8	Maturity	bif2	60472114	60473745	Sobic.008G170500
9	Maturity	SbCN8	55147567	55148912	Sb09g025750
9	Maturity	Vgt1/Rap2.7	2179301	2183620	Sobic.009G024600
9	Maturity	SbCN8	54961462	54963786	Sobic.009G199900
9	Maturity	SbFL9.1	58743654	58746644	Sobic.009G249900
9	Height (SbHT9.1)	Dw1	57038653	57041166	Sobic.009G229800
10	Maturity	baf1	2204328	2206240	Sobic.010G027300
10	Maturity	SbCN15/Hd3a	3499965	3502278	Sobic.010G045100
10	Maturity	SbCO	12353901	12355900	Sobic.010G115800
10	Flowering	CRY2	22156857	22163945	Sobic.010G138000
10	Maturity	APO1	56254112	56255950	Sobic.010G220400
10	Maturity	td1	60242646	60247066	Sobic.010G267700
