## Supplementary material for "Ecophysiological genomics identifies a pleiotropic locus mediating drought tolerance in sorghum": Data S3

### Sheet: File S3
Trait	Treatment	Trait_treatment_code	SNP ID	P-value	Logpvalue	alleles	MAF	Chromosome	Position	Colozalizations
Flowering	WW	Days_Flowering_WW_17_18	S4_64398335	2.58e-09	8.58811	G/C	0.076	4	64398335	QDTFL4.25
Flowering	WW	Days_Flowering_WW_17_18	S8_54132955	1.4e-05	4.8543	G/A	0.062	8	54132955
Flowering	WW	Days_Flowering_WW_17_18	S10_59513462	3.75e-05	4.42611	T/G	0.24	10	59513462
Flowering	WW	Days_Flowering_WW_17_18	S2_26746971	4.06e-05	4.39119	G/A	0.062	2	26746971
Flowering	WW	Days_Flowering_WW_17_18	S6_50716126	5.89e-05	4.22955	T/C	0.218	6	50716126
Flowering	WW	Days_Flowering_WW_17_18	S4_54423729	6.18e-05	4.20928	C/T	0.059	4	54423729
Flowering	WW	Days_Flowering_WW_17_18	S9_21035124	8.6e-05	4.06573	C/T	0.093	9	21035124
Flowering	WW	Days_Flowering_WW_17_18	S7_57835652	8.86e-05	4.05243	G/T	0.099	7	57835652	QHT7.1
Flowering	WS	Days_Flowering_WS_17_18	S3_19589652	3.7e-08	7.43219	C/T	0.136	3	19589652
Flowering	WS	Days_Flowering_WS_17_18	S4_14172212	1.36e-07	6.86779	A/G	0.082	4	14172212
Flowering	WS	Days_Flowering_WS_17_18	S7_50055849	5.72e-06	5.24289	T/A	0.136	7	50055849
Flowering	WS	Days_Flowering_WS_17_18	S1_75289395	7.83e-06	5.10599	C/A	0.076	1	75289395
Flowering	WS	Days_Flowering_WS_17_18	S6_40060292	1.37e-05	4.8618	T/C	0.079	6	40060292
Flowering	WS	Days_Flowering_WS_17_18	S6_15746352	1.47e-05	4.83132	G/A	0.232	6	15746352
Flowering	WS	Days_Flowering_WS_17_18	S9_5668457	1.59e-05	4.79888	T/C	0.059	9	5668457
Flowering	WS	Days_Flowering_WS_17_18	S9_49015597	1.73e-05	4.76239	A/G	0.353	9	49015597
Flowering	WW-WS	Dif_WW_WS_DF	S5_52090779	2.98e-08	7.52519	T/C	0.073	5	52090779	QDTFL5.8
Flowering	WW-WS	Dif_WW_WS_DF	S6_29203686	8.66e-07	6.06257	G/A	0.071	6	29203686
Flowering	WW-WS	Dif_WW_WS_DF	S6_49881551	8.09e-06	5.09231	T/A	0.056	6	49881551
Flowering	WW-WS	Dif_WW_WS_DF	S1_49299750	1.27e-05	4.89544	T/A	0.463	1	49299750
Flowering	WW-WS	Dif_WW_WS_DF	S5_64932515	5.08e-05	4.29393	C/A	0.059	5	64932515	QDTFL5.10
Flowering	WW-WS	Dif_WW_WS_DF	S7_59982074	7.57e-05	4.12078	G/A	0.35	7	59982074
Flowering	WW-WS	Dif_WW_WS_DF	S4_60577046	9.2e-05	4.03635	T/G	0.056	4	60577046
Flowering	WW-WS	Dif_WW_WS_DF	S7_32532696	0.00010223	3.99041	C/T	0.073	7	32532696
Plant Height	WW	Final_Plant_height_cm_WW_17_18	S7_59412395	4.95e-20	19.3058	G/A	0.056	7	59412395	Dw3
Plant Height	WW	Final_Plant_height_cm_WW_17_18	S6_2900751	3.1e-07	6.50879	G/A	0.096	6	2900751	QHGHT6.4
Plant Height	WW	Final_Plant_height_cm_WW_17_18	S5_65127595	9.99e-06	5.00023	T/C	0.059	5	65127595
Plant Height	WW	Final_Plant_height_cm_WW_17_18	S1_25832594	1.33e-05	4.87632	C/T	0.172	1	25832594
Plant Height	WW	Final_Plant_height_cm_WW_17_18	S10_5159486	1.97e-05	4.7045	G/A	0.116	10	5159486
Plant Height	WW	Final_Plant_height_cm_WW_17_18	S5_48158357	4.17e-05	4.37999	C/T	0.056	5	48158357
Plant Height	WW	Final_Plant_height_cm_WW_17_18	S9_43204765	5.17e-05	4.28637	C/A	0.107	9	43204765
Plant Height	WW	Final_Plant_height_cm_WW_17_18	S7_61574727	5.65e-05	4.24827	A/C	0.121	7	61574727
Plant Height	WS	Final_Plant_height_cm_WS_17_18	S7_59459123	5.41e-24	23.2668	T/A	0.065	7	59459123
Plant Height	WS	Final_Plant_height_cm_WS_17_18	S7_50055849	3.67e-08	7.43514	T/A	0.136	7	50055849
Plant Height	WS	Final_Plant_height_cm_WS_17_18	S9_56534065	2.27e-07	6.64397	T/G	0.076	9	56534065	QHGHT9.45
Plant Height	WS	Final_Plant_height_cm_WS_17_18	S5_65128216	2.06e-05	4.6856	T/G	0.045	5	65128216
Plant Height	WS	Final_Plant_height_cm_WS_17_18	S4_12207762	5.33e-05	4.27334	G/A	0.22	4	12207762
Plant Height	WS	Final_Plant_height_cm_WS_17_18	S6_52379005	6.26e-05	4.20351	T/A	0.311	6	52379005
Plant Height	WS	Final_Plant_height_cm_WS_17_18	S4_548416	7.32e-05	4.13569	G/A	0.062	4	548416
Plant Height	WS	Final_Plant_height_cm_WS_17_18	S10_4711064	7.94e-05	4.10036	G/A	0.319	10	4711064
Plant Height	WW-WS	Dif_WW_WS_PH	S4_149131	1.97e-08	7.70468	G/C	0.045	4	149131
Plant Height	WW-WS	Dif_WW_WS_PH	S8_12113370	1.62e-06	5.78947	G/A	0.031	8	12113370
Plant Height	WW-WS	Dif_WW_WS_PH	S9_49741060	5.55e-06	5.25546	C/T	0.056	9	49741060
Plant Height	WW-WS	Dif_WW_WS_PH	S4_548416	6.14e-06	5.2121	G/A	0.062	4	548416
Plant Height	WW-WS	Dif_WW_WS_PH	S7_39910362	1.39e-05	4.85697	G/A	0.056	7	39910362
Plant Height	WW-WS	Dif_WW_WS_PH	S5_7637497	1.76e-05	4.75402	T/C	0.15	5	7637497
Plant Height	WW-WS	Dif_WW_WS_PH	S7_9057897	1.86e-05	4.73021	T/C	0.048	7	9057897
Plant Height	WW-WS	Dif_WW_WS_PH	S10_59035223	2.04e-05	4.69011	G/A	0.09	10	59035223
Grain Weight	WW	Grain_weight_plant_g_WW_17_18	S3_51606304	3.1e-06	5.5084	G/T	0.059	3	51606304
Grain Weight	WW	Grain_weight_plant_g_WW_17_18	S3_16557388	2.62e-05	4.5821	T/C	0.178	3	16557388
Grain Weight	WW	Grain_weight_plant_g_WW_17_18	S7_50055849	3.28e-05	4.48415	T/A	0.136	7	50055849
Grain Weight	WW	Grain_weight_plant_g_WW_17_18	S1_19574771	3.81e-05	4.41864	C/G	0.09	1	19574771
Grain Weight	WW	Grain_weight_plant_g_WW_17_18	S10_1339316	6.31e-05	4.19977	A/G	0.288	10	1339316
Grain Weight	WW	Grain_weight_plant_g_WW_17_18	S3_22918748	8.35e-05	4.07832	G/A	0.11	3	22918748
Grain Weight	WW	Grain_weight_plant_g_WW_17_18	S1_60422880	0.00011053	3.95652	T/G	0.056	1	60422880
Grain Weight	WW	Grain_weight_plant_g_WW_17_18	S4_21963875	0.00011745	3.93015	C/T	0.136	4	21963875
Grain Weight	WS	Grain_weight_plant_g_WS_17_18	S7_50055849	1.48e-10	9.83071	T/A	0.136	7	50055849
Grain Weight	WS	Grain_weight_plant_g_WS_17_18	S6_46923493	2.24e-07	6.6504	C/A	0.059	6	46923493
Grain Weight	WS	Grain_weight_plant_g_WS_17_18	S6_18075344	3.98e-07	6.40036	G/A	0.184	6	18075344
Grain Weight	WS	Grain_weight_plant_g_WS_17_18	S1_58554242	1.28e-05	4.89256	G/C	0.068	1	58554242
Grain Weight	WS	Grain_weight_plant_g_WS_17_18	S1_58557225	1.28e-05	4.89256	C/T	0.065	1	58557225
Grain Weight	WS	Grain_weight_plant_g_WS_17_18	S9_52955476	2.87e-05	4.54256	C/A	0.387	9	52955476
Grain Weight	WS	Grain_weight_plant_g_WS_17_18	S1_49924274	2.98e-05	4.52577	A/G	0.161	1	49924274
Grain Weight	WS	Grain_weight_plant_g_WS_17_18	S2_32292081	4.14e-05	4.38267	G/A	0.308	2	32292081
Grain Weight	WW-WS	Dif_WW_WS_GW	S6_14260723	2.23e-05	4.6522	T/C	0.175	6	14260723
Grain Weight	WW-WS	Dif_WW_WS_GW	S1_58561343	5.49e-05	4.26012	T/C	0.147	1	58561343
Grain Weight	WW-WS	Dif_WW_WS_GW	S2_487459	5.91e-05	4.22854	A/G	0.133	2	487459
Grain Weight	WW-WS	Dif_WW_WS_GW	S1_60898587	0.00010416	3.98228	C/T	0.121	1	60898587
Grain Weight	WW-WS	Dif_WW_WS_GW	S6_465640	0.00010571	3.97589	G/T	0.068	6	465640
Grain Weight	WW-WS	Dif_WW_WS_GW	S5_16199662	0.00011235	3.94942	G/A	0.093	5	16199662	Stg4
Grain Weight	WW-WS	Dif_WW_WS_GW	S9_5525152	0.00011335	3.94556	T/C	0.076	9	5525152
Grain Weight	WW-WS	Dif_WW_WS_GW	S9_53870340	0.00011698	3.9319	G/A	0.11	9	53870340
Forage Biomass	WW	Final_Plant_Biomass_g_WW_17_18	S7_59459123	3.52e-06	5.4533	T/A	0.065	7	59459123	Dw3
Forage Biomass	WW	Final_Plant_Biomass_g_WW_17_18	S5_67433835	4.94e-06	5.30596	C/A	0.37	5	67433835
Forage Biomass	WW	Final_Plant_Biomass_g_WW_17_18	S7_59393451	6.02e-06	5.22064	G/A	0.079	7	59393451
Forage Biomass	WW	Final_Plant_Biomass_g_WW_17_18	S7_50055849	6.44e-06	5.19135	T/A	0.136	7	50055849
Forage Biomass	WW	Final_Plant_Biomass_g_WW_17_18	S7_32268022	8.77e-06	5.05682	A/T	0.068	7	32268022
Forage Biomass	WW	Final_Plant_Biomass_g_WW_17_18	S7_62162231	1.33e-05	4.87481	A/C	0.105	7	62162231
Forage Biomass	WW	Final_Plant_Biomass_g_WW_17_18	S7_59412395	1.74e-05	4.75948	G/A	0.056	7	59412395
Forage Biomass	WW	Final_Plant_Biomass_g_WW_17_18	S2_72712959	1.95e-05	4.70996	A/G	0.195	2	72712959	QTDBM2.4
Forage Biomass	WS	Final_Plant_Biomass_g_WS_17_18	S7_50055849	7.26e-07	6.13895	T/A	0.136	7	50055849
Forage Biomass	WS	Final_Plant_Biomass_g_WS_17_18	S4_55772490	2.77e-05	4.55716	A/G	0.299	4	55772490
Forage Biomass	WS	Final_Plant_Biomass_g_WS_17_18	S4_55780219	3.4e-05	4.46837	C/T	0.305	4	55780219
Forage Biomass	WS	Final_Plant_Biomass_g_WS_17_18	S7_59459123	3.63e-05	4.44055	T/A	0.065	7	59459123
Forage Biomass	WS	Final_Plant_Biomass_g_WS_17_18	S5_11830740	3.82e-05	4.41819	T/C	0.09	5	11830740
Forage Biomass	WS	Final_Plant_Biomass_g_WS_17_18	S7_49831209	4.28e-05	4.36896	G/A	0.297	7	49831209
Forage Biomass	WS	Final_Plant_Biomass_g_WS_17_18	S6_40796183	5.16e-05	4.28747	G/T	0.116	6	40796183
Forage Biomass	WS	Final_Plant_Biomass_g_WS_17_18	S5_68814273	6.16e-05	4.21034	G/T	0.105	5	68814273
Forage Biomass	WW-WS	Dif_WW_WS_BM	S7_64933026	6.2e-06	5.20759	A/T	0.09	7	64933026
Forage Biomass	WW-WS	Dif_WW_WS_BM	S1_32818953	9.24e-06	5.03414	G/C	0.071	1	32818953
Forage Biomass	WW-WS	Dif_WW_WS_BM	S7_10503230	2.35e-05	4.62883	G/T	0.294	7	10503230
Forage Biomass	WW-WS	Dif_WW_WS_BM	S2_57620549	4.27e-05	4.37	T/G	0.401	2	57620549	Stg3a
Forage Biomass	WW-WS	Dif_WW_WS_BM	S2_57664163	4.38e-05	4.35806	A/G	0.367	2	57664163	Stg3a
Forage Biomass	WW-WS	Dif_WW_WS_BM	S8_61651261	4.51e-05	4.34541	C/T	0.079	8	61651261
Forage Biomass	WW-WS	Dif_WW_WS_BM	S4_60492994	5.76e-05	4.23974	G/T	0.48	4	60492994
Forage Biomass	WW-WS	Dif_WW_WS_BM	S2_57663973	6.36e-05	4.19682	C/G	0.376	2	57663973	Stg3a
Day_43	WS	Water use	S2_11038364	2.96e-05	4.52847	T/C	0.06	2	11038364
Day_43	WS	Water use	S2_11057373	1.53e-05	4.81528	C/A	0.04	2	11057373
Day_43	WS	Water use	S2_11057405	1.53e-05	4.81528	G/A	0.04	2	11057405
Day_43	WS	Water use	S9_54114067	1.02e-07	6.99021	G/A	0.35	9	54114067
Day_43	WW	Water use	S2_38753043	4.28e-05	4.36896	G/A	0.07	2	38753043
Day_43	WW	Water use	S2_56321728	2.1e-05	4.67741	G/A	0.02	2	56321728
Day_43	WW	Water use	S2_63494925	4.63e-06	5.33425	G/A	0.09	2	63494925
Day_43	WW	Water use	S5_56255666	2.03e-05	4.69326	A/G	0.11	5	56255666
Day_43	WW	Water use	S7_59412395	5.1e-05	4.29235	G/A	0.07	7	59412395
Day_43	WW	Water use	S7_59459123	3.99e-05	4.39854	T/A	0.08	7	59459123
Day_43	WW	Water use	S7_60881335	1.98e-05	4.70251	C/T	0.41	7	60881335
Day_50	WS	Water use	S2_11057373	2.94e-09	8.53233	C/A	0.04	2	11057373
Day_50	WS	Water use	S9_54114067	1.82e-14	13.7396	G/A	0.35	9	54114067
Day_50	WW	Water use	S2_11038364	5.8e-05	4.23667	T/C	0.06	2	11038364
Day_50	WW	Water use	S2_63494925	3.6e-08	7.44363	G/A	0.09	2	63494925
Day_50	WW	Water use	S3_24403206	6.21e-05	4.20663	G/A	0.1	3	24403206
Day_50	WW	Water use	S6_59393942	6.73e-05	4.17178	T/G	0.14	6	59393942
Day_50	WW	Water use	S7_11505066	9.32e-08	7.03062	G/A	0.07	7	11505066
Day_57	WW	Water use	S8_51257440	4.8e-05	4.31889	C/A	0.07	8	51257440
Day_71	WW	Water use	S2_11038364	1.55e-05	4.80939	T/C	0.06	2	11038364
Day_71	WW	Water use	S3_70259938	3.22e-05	4.49209	A/C	0.38	3	70259938
Day_71	WW	Water use	S8_51257440	4.07e-06	5.39005	C/A	0.07	8	51257440
Day_71	WW	Water use	S10_9899679	2.19e-05	4.65911	A/T	0.08	10	9899679
Day_78	WS	Water use	S1_46786850	3.49e-05	4.45762	G/A	0.03	1	46786850
Day_78	WW	Water use	S1_33575593	1.53e-05	4.8143	C/T	0.14	1	33575593
Day_78	WW	Water use	S7_59412395	3.86e-06	5.41371	G/A	0.07	7	59412395
Day_78	WW	Water use	S7_59459123	3.94e-06	5.40459	T/A	0.08	7	59459123
Day_78	WW	Water use	S7_60881335	6.04e-05	4.21891	C/T	0.41	7	60881335
Day_85	WS	Water use	S1_46786850	9.33e-05	4.03021	G/A	0.03	1	46786850
Day_85	WS	Water use	S10_1652866	0.00011257	3.94858	G/A	0.18	10	1652866
Day_85	WW	Water use	S2_63675212	0.00010408	3.98265	A/G	0.24	2	63675212	Stg3b
Day_85	WW	Water use	S7_60881335	4.78e-05	4.32084	C/T	0.41	7	60881335
Day_85	WW	Water use	S10_15647	8.82e-05	4.0543	G/A	0.2	10	15647
Day_92	WS	Water use	S7_61252310	0.00013723	3.86256	C/A	0.13	7	61252310
Day_92	WS	Water use	S9_50753811	8.88e-05	4.05138	A/C	0.13	9	50753811
Day_92	WW	Water use	S1_25340430	1.5e-05	4.8238	A/G	0.25	1	25340430
Day_92	WW	Water use	S1_53476309	9.55e-05	4.02015	C/T	0.39	1	53476309
Day_92	WW	Water use	S3_73984401	9.15e-05	4.03854	T/C	0.32	3	73984401
Day_92	WW	Water use	S8_570367	1.7e-05	4.76965	A/C	0.03	8	570367
Day_92	WW	Water use	S8_51257440	5.47e-05	4.26208	C/A	0.07	8	51257440
Day_92	WW	Water use	S10_15647	6.68e-05	4.17512	G/A	0.2	10	15647
Day_99	WS	Water use	S7_61252310	2.97e-05	4.52699	C/A	0.13	7	61252310
Day_99	WS	Water use	S9_50753811	6.39e-05	4.19457	A/C	0.13	9	50753811
Day_99	WS	Water use	S10_1652866	1.11e-05	4.95306	G/A	0.18	10	1652866
Day_99	WW	Water use	S1_25340430	2.2e-05	4.65772	A/G	0.25	1	25340430
Day_99	WW	Water use	S1_53476309	2.11e-05	4.67673	C/T	0.39	1	53476309
Day_99	WW	Water use	S3_73984401	7.36e-06	5.13328	T/C	0.32	3	73984401
Day_99	WW	Water use	S8_570367	4.16e-06	5.38139	A/C	0.03	8	570367
Day_99	WW	Water use	S10_7393690	1.96e-06	5.70864	A/T	0.15	10	7393690
Day_106	WS	Water use	S1_78749207	0.00012689	3.89657	T/A	0.19	1	78749207
Day_106	WS	Water use	S1_46056636	0.00024244	3.6154	T/C	0.03	1	46056636
Day_106	WS	Water use	S4_51370456	0.00024244	3.6154	T/G	0.17	4	51370456
Day_106	WS	Water use	S4_52076642	0.00024244	3.6154	A/C	0.03	4	52076642
Day_106	WW	Water use	S8_570367	0.00025944	3.58596	A/C	0.03	8	570367
Day_106	WW	Water use	S9_32820789	9.19e-05	4.03682	G/A	0.07	9	32820789
Day_113	WS	Water use	S1_78749207	7.18e-05	4.1441	T/A	0.19	1	78749207
Day_113	WS	Water use	S1_46056636	9.42e-05	4.02609	T/C	0.03	1	46056636
Day_113	WS	Water use	S4_51370456	9.42e-05	4.02609	T/G	0.17	4	51370456
Day_113	WS	Water use	S4_52076642	9.42e-05	4.02609	A/C	0.03	4	52076642
Day_113	WW	Water use	S6_10918460	0.00010535	3.97736	C/A	0.24	6	10918460
Day_113	WW	Water use	S9_24747798	0.00049372	3.30652	G/A	0.36	9	24747798
Day_113	WW	Water use	S9_32820789	0.00031266	3.50493	G/A	0.07	9	32820789
